# CRISPR screens in sister chromatid cohesion defective cells reveal PAXIP1-PAGR1 as regulator of chromatin association of cohesin

**DOI:** 10.1101/2022.12.23.521474

**Authors:** Janne J.M. van Schie, Klaas de Lint, Thom M. Molenaar, Macarena Moronta Gines, Jesper A. Balk, Martin A. Rooimans, Khashayar Roohollahi, Govind M. Pai, Lauri Borghuis, Anisha R. Ramadhin, Josephine C. Dorsman, Kerstin S. Wendt, Rob M.F. Wolthuis, Job de Lange

## Abstract

The cohesin complex regulates higher order chromosome architecture through maintaining sister chromatid cohesion and folding chromatin by active DNA loop extrusion. Impaired cohesin function underlies a heterogeneous group of genetic syndromes and is associated with cancer. Here, by using synthetic lethality CRISPR screens in isogenic human cell lines defective of specific cohesion regulators, we mapped the genetic dependencies induced by absence of DDX11 or ESCO2. The obtained high confidence synthetic lethality networks are strongly enriched for genes involved in DNA replication and mitosis and support the existence of parallel sister chromatid cohesion establishment pathways. Among the hits, we identified the chromatin binding, BRCT-domain containing protein PAXIP1 as a novel cohesin regulator. Depletion of PAXIP1 severely aggravated cohesion defects in ESCO2 defective cells, leading to mitotic cell death. PAXIP1 promoted the global chromatin association of cohesin, independent of DNA replication, a function that could not be explained by indirect effects of PAXIP1 on transcription or the DNA damage response. Cohesin regulation by PAXIP1 required its binding partner PAGR1 and a conserved FDF motif in PAGR1. Similar motifs were previously found in multiple cohesin regulators, including CTCF, to mediate physical interactions with cohesin. PAXIP1 co-localizes with cohesin on multiple genomic loci, including at active gene promoters and enhancers. Together, this study identifies the PAXIP1-PAGR1 complex as a novel regulator of cohesin occupancy on chromatin. Possibly, this role in cohesin regulation is also relevant for previously described functions of PAXIP1 in transcription, immune cell maturation and DNA repair.
