## Supplementary material for "CRISPR screens in sister chromatid cohesion defective cells reveal PAXIP1-PAGR1 as regulator of chromatin association of cohesin": Table S3

### Sheet: Antibodies
Antibodies
ESCO2	Bethyl	Cat# A301-689A; RRID:AB_1211066
DDX11	Abcam	Cat# ab107020, RRID:AB_10866069
Acetyl-SMC3	Gift from K Shirahige	N/A
SMC3	Bethyl	Cat# A300-060A; RRID: AB_67579
GAPDH	Santa Cruz	sc-47724
P53	Santa Cruz	Cat# sc-126; RRID: AB_628082
Vinculin	Santa Cruz	Cat# sc-25336; RRID: AB_628438
SMC1A	Bethyl	Cat# A300-055A; RRID: AB_2192467
SMC3	Bethyl	Cat# A300-060A; RRID: AB_67579
Histone H3	Cell Signaling	Cat# 9715S; RRID: AB_331563
phospho-Histone H2A.X (Ser139) JBW301	Millipore	Cat#05-636
Tubulin	Santa Cruz	Cat# sc-23948; RRID: AB_628410
GFP	Santa Cruz	Cat# SC-9996; RRID: AB_627695
ACTIN	Santa Cruz	Cat# sc-1616; RRID: AB_630836
NIPBL	Santa Cruz	Cat# sc-374625; RRID: AB_10989775
MAU2	Abcam	ab183033
RAD21	Millipore	Cat# 05-908; RRID: AB_417383
PAXIP1	Abcam	Cat# ab70434
PAGR1	Millipore	ABE1863
Goat-anti-mouse Alexa 488	Invitrogen	Cat# A28175; RRID: AB_2536161
Goat-anti-rat Alexa 555	Invitrogen	Cat# A21434; RRID: AB_141733
Histone H3 pS10 Alexa Fluor 647	Biolegend	Cat# 650806; RRID: AB_2564362

### Sheet: Cell lines
Experimental Models: Cell Lines
RPE1-hTert-iCas9-PuroKO-TP53KO (WT)	van der Weegen et al. 2021	N/A
RPE1-hTert-iCas9-PuroKO-TP53KO-ESCO2-mut	This paper	N/A
RPE1-hTert-iCas9-PuroKO-TP53KO-DDX11-KO	This paper	N/A
RPE1-hTert-iCas9-PuroKO-TP53KO-PAXIP1-KO1	This paper	N/A
RPE1-hTert-iCas9-PuroKO-TP53KO-PAXIP1-KO2	This paper	N/A
RPE1-hTert-iCas9-PuroKO-TP53KO-PAGR1-KO1	This paper	N/A
RPE1-hTert-iCas9-PuroKO-TP53KO-PAGR1-KO2	This paper	N/A
RPE1-hTert-iCas9-PuroKO-TP53KO-MAU2-KO	This paper	N/A
RPE1-hTert-iCas9-PuroKO-TP53KO-MAU2-KO-PAXIP1-KO1	This paper	N/A
RPE1-hTert-iCas9-PuroKO-TP53KO-MAU2-KO-PAXIP1-KO2	This paper	N/A
RPE1-hTert-iCas9-PuroKO-TP53KO-MAU2-KO-PAXIP1-KO3	This paper	N/A
RPE1-hTert-iCas9-PuroKO-TP53KO (WT) + EV	This paper	N/A
RPE1-hTert-iCas9-PuroKO-TP53KO-ESCO2-mut + EV	This paper	N/A
RPE1-hTert-iCas9-PuroKO-TP53KO-ESCO2-mut + ESCO2	This paper	N/A
RPE1-hTert-iCas9-PuroKO-TP53KO-DDX11-KO + EV	This paper	N/A
RPE1-hTert-iCas9-PuroKO-TP53KO-DDX11-KO + WT	This paper	N/A
RPE1-hTert-iCas9-PuroKO-TP53KO-PAXIP1-KO1 + EV	This paper	N/A
RPE1-hTert-iCas9-PuroKO-TP53KO-PAXIP1-KO1 + PAXIP1-W75R	This paper	N/A
RPE1-hTert-iCas9-PuroKO-TP53KO-PAXIP1-KO1 + PAXIP1-W165R	This paper	N/A
RPE1-hTert-iCas9-PuroKO-TP53KO-PAXIP1-KO1 + PAXIP1-W676R	This paper	N/A
RPE1-hTert-iCas9-PuroKO-TP53KO-PAXIP1-KO1 + PAXIP1-WT	This paper	N/A
RPE1-hTert-iCas9-PuroKO-TP53KO-PAGR1-KO1 + EV	This paper	N/A
RPE1-hTert-iCas9-PuroKO-TP53KO-PAGR1-KO1 + PAGR1-AxA	This paper	N/A
RPE1-hTert-iCas9-PuroKO-TP53KO-PAGR1-KO1 + PAGR1-WT	This paper	N/A

### Sheet: Chemicals
Chemicals, Peptides, and Recombinant Proteins
Puromycin	Sigma	Cat# P7255
Blasticidin	Fisher Scientific	Cat# A1113903
G418	Merck	Cat# 345810
Doxycycline	Sigma	Cat# D9891
EdU	Jena Bioscience	Cat# CLK-N001
Picolyl Azide 5/6 FAM	Jena Bioscience	Cat# CLK-1180
Sodium-L-Ascorbate	Sigma	Cat# A4034
RNAimax	Life Technologies	Cat# 13778
Demecolcin	Sigma	Cat# D1925
Fetal Calf Serum	Life Technologies	Cat# 3100738
Sodium pyruvate	Gibco	Cat# 11360039
Penicillin/Streptomycin	Gibco/ Life technologies	Cat# 15140122
Polybrene	Sigma	Cat# H9268
DMEM	Gibco	Cat# 61965059
Giemsa	Merck	Cat# 1.09204.0500
Direct PCR lysis reagent	Viagen Biotech	Cat# 101-T
Proteinase K	Sigma	Cat# 3115887001
GFP-trap	ChromoTek	gta-20
Benzonase	Sigma	#E1014

### Sheet: Commercial kits
Critical commercial kits
Blood and Cell Culture DNA Maxi Kit	(Qiagen)
HiFi HotStart ReadyMix .	(KAPA)
High pure RNA isolation kit	(Roche).

### Sheet: Oligonucleotides
Oligonucleotides (RNA)	Supplier	5'-3' sequence		Oligonucleotides (DNA)	Supplier	5'-3' sequence
Alt-R™ CRISPR-Cas9 tracrRNA	IDT	NA		Fw_crR_ESCO2_1	IDT	CCAGGGGGTCAGTTCATTACA
crR_ESCO2_#1	Dharmacon	TAAGTGGTACCTCAATCCAC		Rv_crR_ESCO2_1	IDT	TCAGAACCCGAGGAGCATTG
crR_DDX11	Dharmacon	CTTTGGCAAGGATGTTCGGC		Fw_crR_DDX11	IDT	AACAACCCACCCTCCCCAAG
crR_OR10A7	IDT	AGAAGAGGGACACCACAATG		Rv_crR_DDX11	IDT	TGCCTCACTCTCTCCAGACC
crR_POLR2L	IDT	ACAAGTGGGAGGCTTACCTG		Fw_crR_DYNC1Li2	IDT	ATGTCTTTGCTGCCCCGAT
crR_DSCC1	IDT	TTTCTTGTAGGGTTTAGCGC		Rv_crR_DYNC1Li2	IDT	AGGCCATGAGCAAACTGACTA
crR_ESCO1	IDT	AGCTTAACCGGAGATCACAA		Fw_crR_PAXIP1	IDT	GAGACCTTCCTATGATCACTGCT
crR_PDS5A	IDT	GAATCACCCAGATTTAGCGA		Rv_crR_PAXIP1	IDT	GCTAACTGTGGGACTTCGGC
crR_PDS5B	IDT	GATTCGGTATCTATGTGCAC		Fw_crR_PAGR1	IDT	gacggagtgtagctgtgtcacc
crR_PAXIP1	IDT	TCTTCATAAATAATCAGACG		Rv_crR_PAGR1	IDT	TGCCGAGGGAAGAGACTACTCC
crR_PAGR1	IDT	AGCCCGGAGCCAGAAACGGG		Fw_crR_MAU2	IDT	GGAGCGGCAGTCATCCCAAATA
crR_SIVA1	IDT	CAAGGTCCGCGTGAGCCAGA		Rv_crR_MAU2	IDT	CATGCCCTTCCAGGTTCCTGAG
crR_BAZ1B	IDT	GATCATGACCAAATATGCTG		CRISPRSCREEN_PCR1_Fw	IDT	AGGGCCTATTTCCCATGATTCCTT
crR_RNASEH2A	IDT	TCATCGACGCCCAGGACGCA		CRISPRSCREEN_PCR1_Rv	IDT	TCAAAAAAGCACCGACTCGG
crR_FZR1	Dharmacon	GCTGGGTGCCGGCATCGAGA		CRISPRSCREEN_PCR2_Fw	IDT	AATGATACGGCGACCACCGAGATCTACACTATAGCCTACACTCTTTCCCTACACGACGCTCTTCCGATCTTGTGGAAGGACGAGGACCG
crR_DYNC1Li2	IDT	GACTATATGGAACCTGAAGA		CRISPRSCREEN_PCR2_Rv	IDT	CAAGCAGAAGACGGCATACGAGAT-(8bp index sequence)-GTGACTGGAGTTCAGACGTGTGCTCTTCCGATCTATTTTAACTTGCTATTTCTAGCTCTAAAAC
crR_RNF8	Dharmacon	GTGACTGTAGGACGAGGATT
crR_MAU2	IDT	GCAGGCAGTGCACGCACAGG
crR_PAGR1	IDT	AGCCCGGAGCCAGAAACGGG
crR_ESCO2_#2	IDT	AAATGGCAGCTCTTACTCCA
crR_NIPBL	IDT	ATTGAGCAGCATTTAGTGGG

### Sheet: Recombinant DNA
Recombinant DNA
TKOv3 Library	gift from Moffat lab
pLenti CMVie-IRES-BlastR-PAXIP1-WT	This paper
pLenti CMVie-IRES-BlastR-PAXIP1-W75R	This paper
pLenti CMVie-IRES-BlastR-PAXIP1-W165R	This paper
pLenti CMVie-IRES-BlastR-PAXIP1-796STOP	This paper
pLenti CMVie-IRES-BlastR-Venus-PAXIP1-WT	This paper
pLenti CMVie-IRES-BlastR-Empty-Vector	This paper
pLenti CMVie-IRES-BlastR-ESCO2	This paper
pLenti CMVie-IRES-BlastR-DDX11	This paper
pLenti CMVie-IRES-BlastR-FLAG-PAGR1-WT	This paper
pLenti CMVie-IRES-BlastR-FLAG-PAGR1-AxA	This paper
